# Molecular basis for substrate specificity of the Phactr1/PP1 phosphatase holoenzyme

**DOI:** 10.1101/2020.06.28.176040

**Authors:** Roman O. Fedoryshchak, Magdalena Přechová, Abbey Butler, Rebecca Lee, Nicola O’Reilly, Helen Flynn, Ambrosius P. Snijders, Noreen Eder, Sila Ultanir, Stéphane Mouilleron, Richard Treisman

## Abstract

PPP-family phosphatases such as PP1 have little intrinsic specificity. Cofactors can target PP1 to substrates or subcellular locations, but it remains unclear how they might confer sequence-specificity on PP1. The cytoskeletal regulator Phactr1 is a neuronally-enriched PP1 cofactor that is controlled by G-actin. Structural analysis showed that Phactr1 binding remodels PP1’s hydrophobic groove, creating a new composite surface adjacent to the catalytic site. Using phosphoproteomics, we identified numerous fibroblast and neuronal Phactr1/PP1 substrates, which include cytoskeletal components and regulators. We determined high-resolution structures of Phactr1/PP1 bound to the dephosphorylated forms of its substrates IRSp53 and spectrin αII. Inversion of the phosphate in these holoenzyme-product complexes supports the proposed PPP-family catalytic mechanism. Substrate sequences C-terminal to the dephosphorylation site make intimate contacts with the composite Phactr1/PP1 surface, which are required for efficient dephosphorylation. Sequence specificity explains why Phactr1/PP1 exhibits orders-of-magnitude enhanced reactivity towards its substrates, compared to apo-PP1 or other PP1 holoenzymes.
