## Supplementary material for "Molecular basis for substrate specificity of the Phactr1/PP1 phosphatase holoenzyme": TABLE S2

### Sheet: Peptides
Phosphoantibody production:
IRSp53(448‑461) pS455	H-CLQQGKSS(pS)TGNLLD‑NH2
IRSp53(451‑458) pS455	H-CGKSS(pS)TGN‑NH2
Afadin(1273‑1286) pS1282	H-CSIAIQRVTR(pS)QEEL‑NH2
Afadin(1279‑1291) pS1282	H-VTR(pS)QEELREEKVC‑OH
Spectrin(1021-1036) pS1031	H-CVKKLDPAQSA(pS)RENLL-NH2
Spectrin(1027-1034) pS1031	H-CAQSA(pS)REN-NH2.
Bio-layer interferometry peptides:
Phactr1(517-580)	H-KILIRFSDYVEVADAQDYDRRADKPWTRLTAADKAAIRKELNEFKSTEMEVHELSRHLTRFHRP-OH
Phactr2(570-632)	H-RILRFNEYVEVTDSPDYDRRADKPWARLTPADKAAIRKELNEFKSTEMEVHEESRQFTRFHRP-OH
Phactr3(495-558)	H-KILIRFSDYVEVARAQDYDRRADKPWTRLSAADKAAIRKELNEYKSNEMEVHASSKHLTRFHRP-OH
Phactr4(632-694)	H-KILRFNEYVEVTDAHDYDRRADKPWTKLTPADKAAIRKELNEFKSSEMEVHVDSKHFTRYHRP-OH
Phactr1 H578A (517-580)	H-KILIRFSDYVEVADAQDYDRRADKPWTRLTAADKAAIRKELNEFKSTEMEVHELSRHLTRFARP-OH
Phactr1 F577A (517-580)	H-KILIRFSDYVEVADAQDYDRRADKPWTRLTAADKAAIRKELNEFKSTEMEVHELSRHLTRAHRP-OH
Phactr1 R554A (517-580)	H-KILIRFSDYVEVADAQDYDRRADKPWTRLTAADKAAIAKELNEFKSTEMEVHELSRHLTRFHRP-OH
Phactr1 L574D (517-580)	H-KILIRFSDYVEVADAQDYDRRADKPWTRLTAADKAAIRKELNEFKSTEMEVHELSRHDTRFHRP-OH
Phactr1 LFL-3A (517-580)	H-KILIRFSDYVEVADAQDYDRRADKPWTRLTAADKAAIRKEANEAKSTEMEVHELSRHATRFHRP-OH
Phactr1 I520A (517-580)	H-KILARFSDYVEVADAQDYDRRADKPWTRLTAADKAAIRKELNEFKSTEMEVHELSRHLTRFHRP-OH
Phactr1 F522A (517-580)	H-KILIRASDYVEVADAQDYDRRADKPWTRLTAADKAAIRKELNEFKSTEMEVHELSRHLTRFHRP-OH
Phactr1 R536P (517-580)	H-KILIRFSDYVEVADAQDYDPRADKPWTRLTAADKAAIRKELNEFKSTEMEVHELSRHLTRFHRP-OH
Phactr1 Y534A (517-580)	H-KILIRFSDYVEVADAQDADRRADKPWTRLTAADKAAIRKELNEFKSTEMEVHELSRHLTRFHRP-OH
Phactr1 ΔLIRF (523-580)	H-SDYVEVADAQDYDRRADKPWTRLTAADKAAIRKELNEFKSTEMEVHELSRHLTRFHRP-OH
Phactr1 L519R (517-580)	H-KIRIRFSDYVEVADAQDYDRRADKPWTRLTAADKAAIRKELNEFKSTEMEVHELSRHLTRFHRP-OH
Phactr1 W542A (517-580)	H-KILIRFSDYVEVADAQDYDRRADKPATRLTAADKAAIRKELNEFKSTEMEVHELSRHLTRFHRP-OH
Phactr1 HHH-A(517-580)	H-KILIRFSDYVEVADAQDYDRRADKPWTRLTAADKAAIRKELNEFKSTEMEVAELSRALTRFARP-OH
Phactr1 R544A (517-580)	H-KILIRFSDYVEVADAQDYDRRADKPWTALTAADKAAIRKELNEFKSTEMEVHELSRHLTRFHRP-OH
Activity assay peptides:
Afadin(1274-1292) pS1282	Ac-IAIQRVTR(pS)QEELREEKVY-NH2
Ahnak(128-146) pS136	Ac-TKIKPRLR(pS)EDGVEGDLGE-NH2
Ahnak(1275-1293) pS1283	Ac-LPKADLDV(pS)GPKVDIDVPD-NH2
Anilin(645-663) pS653	Ac-RTRVPRAE(pS)ADSLGSEDRD-NH2
Bmp2(921-939) pS929	Ac-SVSASKSE(pS)KEDVFGLVPF-NH2
CateninD1(861-879) pT869	Ac-SSHSYDDS(pT)LPLIDRNQKS-NH2
Cd2ap(450-468) pS458	Ac-EQLPVRPK(pS)VDLDAFVARN-NH2
Clasp1(1186-1204) pS1194	Ac-AIEKFSFR(pS)QEDLNEPIKR-NH2
Cofilin(2-13) pS3	Ac-A(pS)GVAVSDGVIK-NH2
Destrin(2-13) pS3	Ac-A(pS)GVQVADEVCR-NH2
Epb4.1l2(591-609) pT599	Ac-AEGKSSHE(pT)LNVVEEKKRA-NH2
Gapvd1(894-912) pS902	Ac-PERLVRSR(pS)SDIVSSVRRP-NH2
Glycogen phosphorylase(7-25) pS15	Ac-DQDKRKQI(pS)VRGLAGVENV-NH2
Layilin(291-308) pS299	Ac-VYNVIRKQ(pS)EADLAEPRPD-NH2
Mtap1b(1937-1955) pS1945	Ac-EITEKTTR(pS)PEEGGYSYEI-NH2
Palladin(1001-1019) pS1009	Ac-LERSPVDE(pS)GDEVQDPDVP-NH2
Plekho2(387-405) pS395	Ac-SQFHPRSS(pS)LGDLLRESPQ-NH2
PPM1G(516-534) pS524	Ac-KRKLEEAL(pS)TEGAEDTGNS-NH2
Smap(9-27) pS17	Ac-PHGVKRSA(pS)PDDDLGSSNW-NH2
Spectrin(1023-1041) pS1031	Ac-KLDPAQSA(pS)RENLLEEQGS-NH2
Tbc1d15(197-215) pS205	Ac-CQNKSLSQ(pS)FENLLDEPAY-NH2
Tpd52l2(181-199) pS189	Ac-MRNSATFK(pS)FEDRVGTIKS-NH2
Plectin(4029-4047) pT4037	Ac-FRGLRKQI(pT)VEELVRSQVM-NH2
IRSp53(447-465) pS455	Ac-SLQQGKSS(pS)TGNLLDKDDL-NH2
IRSp53 K452A (447-465) pS455 (-3A)	Ac-SLQQGASS(pS)TGNLLDKDDL-NH2
IRSp53 S453 A (447-465) pS455 (-2A)	Ac-SLQQGKSA(pS)TGNLLDKDDL-NH2
IRSp53 S454A (447-465) pS455 (-1A)	Ac-SLQQGKAS(pS)TGNLLDKDDL-NH2
IRSp53 T456A (447-465) pS455 (1A)	Ac-SLQQGKSS(pS)AGNLLDKDDL-NH2
IRSp53 G457A (447-465) pS455 (2A)	Ac-SLQQGKSS(pS)TANLLDKDDL-NH2
IRSp53 N458A (447-465) pS455 (3A)	Ac-SLQQGKSS(pS)TGALLDKDDL-NH2
IRSp53 L459A (447-465) pS455 (4A)	Ac-SLQQGKSS(pS)TGNALDKDDL-NH2
IRSp53 L459F (447-465) pS455 (4F)	Ac-SLQQGKSS(pS)TGNFLDKDDL-NH2
IRSp53 L460A (447-465) pS455 (5A)	Ac-SLQQGKSS(pS)TGNLADKDDL-NH2
IRSp53 D461A (447-465) pS455 (6A)	Ac-SLQQGKSS(pS)TGNLLAKDDL-NH2
IRSp53 K462A (447-465) pS455 (7A)	Ac-SLQQGKSS(pS)TGNLLDADDL-NH2
IRSp53 D463A (447-465) pS455 (8A)	Ac-SLQQGKSS(pS)TGNLLDKADL-NH2
IRSp53 LL459,460AA (447-465) pS455 (45A)	Ac-SLQQGKSS(pS)TGNAADKDDL-NH2
IRSp53 LD459,461AA (447-465) pS455 (46A)	Ac-SLQQGKSS(pS)TGNALAKDDL-NH2
IRSp53 LD460,461AA (447-465) pS455 (56A)	Ac-SLQQGKSS(pS)TGNLAAKDDL-NH2
IRSp53(447-465) pS454	Ac-SLQQGKS(pS)STGNLLDKDDL-NH2
IRSp53(447-465) pS453	Ac-SLQQGK(pS)SSTGNLLDKDDL-NH2
IRSp53(447-465) pT456	Ac-SLQQGKSSS(pT)GNLLDKDDL-NH2
IRSp53 S455E (447-465) pT456	Ac-SLQQGKSSE(pT)GNLLDKDDL-NH2

### Sheet: qPCR primers
Phactr1
Phactr1 F:	GCATCCTATGCAGCCCAGAA
Phactr1 R:	GTGGAGGATGGGAGATGCTG
Phactr2
Phactr2 F:	TGAGACCCTGCCATTGCA
Phactr2 R:	TCCTCCCCCACAACGAAA
Phactr3
Phactr3 F:	TTCCAGTTCTGCAGCGTCAT
Phactr3 R:	TGTGAGCCTGCACATGCAT
Phactr4
Phactr4 F:	CGCTTGTACGCGTGTCCTT
Phactr4 R:	GGCTCAAAGCATCGGTGTCT
Rps16
Rps16 F:	CGCACGCTGCAGTACAAGTTA
Rps16 R:	ACATGTCCACCACCCTTCACA

### Sheet: Cloning primers
pEF Phactr1(464-580) from pEF Phactr1
Phactr1 F:	GGCCATGGCCGGATCCATGAGGCGGCTGAGCCAGAGA
Phactr1 R:	CGAGGAATTCGGATCCTTAAGGTCGATGAAACCTGG
pEF Phactr1 R536P from pEF Phactr1
Phactr1 R536P F:	GCCCAAGACTATGACCCAAGGGCAGACAAGCCA
Phactr1 R536P R:	TGGCTTGTCTGCCCTTGGGTCATAGTCTTGGGC
pGEX Phactr1(516-580):
pGEX vector:	BamHI/XhoI
Phactr1 F:	TATGGATCCAGGAAGATCCTTATCCGCTTC
Phactr1 R:	TATCTCGAGTTAAGGTCGATGAAACCTGGT
pTRIPZ Phactr1XXX
pTRIPZ customized vector	MluI
Phactr1 F:	GTCAGATCGCACCGGTATGAAGGACTACAAGGACGA
Phactr1 R:	CGCGGAGGCCACGCGTTTAAGGTCGATGAAACCTGG
pTRIPZ Phactr1XXXΔC
pTRIPZ customized vector	MluI
Phactr1DC F:	GTCAGATCGCACCGGTATGAAGGACTACAAGGACGA
Phactr1DC R:	CGCGGAGGCCACGCGTTTACACTTCCACGTAGTCAC
pET28 PP1-(SG)9-IRSp53 S455E from pET28 PP1(7-330):
F:	GGCCAGCAAGGCAAATCTAGCGAAACCGGCAACCTGCTGGATAAAGATGACCTGTGAGATCCGGCTGCTACAAAGC
R:	AGAACCGCTTCCACTGCCAGAACCACTCCCAGAGCCACTACCAGAGCCGCTTCCTTTGTTCTTGTCGGCCGGCTTAAG
pET28 PP1-(SG)9-IRSp53 from pET28 PP1-(SG)9-IRSp53 S455E:
F:	CAAATCTAGCAGCACCGGCAACCTGCTG
R:	CCTTGCTGGCCAGAACCG
pET28 PP1-(SG)9-spectrin S1031E from pET28 PP1-(SG)9-IRSp53(S455E):
F:	gcgaaaacctgctggaagagcagTGAGATCCGGCTGCTACAAAG
R:	gttccgcgctctgcgccggatctCCAGAACCGCTTCCACTG
pET28 PP1-(SG)9-spectrin from pET28 PP1-(SG)9-spectrin(S1031E):
F:	GCAGAGCGCGAGCCGCGAAAACC
R:	GCCGGATCTCCAGAACCG
pET28 PP1-Phactr1 fusion:
pET28 PP1 F:	TGAGATCCGGCTGCTACAAAG
pET28 PP1 R:	ACTACCAGAGCCGCTTCC
Phactr1 F:	AAGGAAGCGGCTCTGGTAGTGTGGAAGTGGCAGATGCCCAAG
Phactr1 R:	TTTGTAGCAGCCGGATCTCAAGGTCGATGAAACCTGGTTAAGTGTC
pcDNA3.1 IRSp53 L460A from pcDNA3.1 IRSp53
F:	GACAAGGACGACCTGGCCATC
R:	ggcGAGGTTGCCCGTGCTGCTG
